# Population Genomics of Giant Mice from the Faroe Islands: Hybridization, Colonization, and a Novel Challenge to Identifying Genomic Targets of Selection

**DOI:** 10.1101/2025.01.20.633586

**Authors:** Bret A. Payseur, Peicheng Jing, Emma K. Howell, Megan E. Frayer, Eleanor P. Jones, Eyðfinn Magnussen, Jens-Kjeld Jensen, Yingguang Frank Chan, Jeremy B. Searle

**Affiliations:** Laboratory of Genetics, University of Wisconsin, Madison, WI 53706, USA; Fera Science, The National Agri-Food Innovation Campus, Sand Hutton, York YO41 1LZ, UK; School of Natural and Environmental Sciences, University of Newcastle, Newcastle NE1 7RU, UK; Faculty of Science and Technology, University of the Faroe Islands, Tórshavn, Faroe Islands; Naturalist, Í Geilini 37, FO-270 Nólsoy, Faroe Islands; Friedrich Miescher Laboratory of the Max Planck Society, 72076 Tübingen, Germany; Groningen Institute for Evolutionary Life Sciences (GELIFES), University of Groningen, 9747AG Groningen, The Netherlands; Department of Ecology and Evolutionary Biology, Cornell University, Ithaca, NY 14853, USA

**Keywords:** island evolution, hybridization, demographic inference, positive selection, house mouse

## Abstract

Populations that colonize islands provide unique insights into demography, adaptation, and the spread of invasive species. House mice on the Faroe Islands evolved exceptionally large bodies after colonization, generating interest from biologists since Darwin. To reconstruct the evolutionary history of these mice, we sequenced genomes of population samples from three Faroe Islands (Sandoy, Nólsoy, and Mykines) and Norway as a mainland comparison. Mice from the Faroe Islands are hybrids between the subspecies *Mus musculus domesticus* and *M. m. musculus*, with ancestry alternating along the genome. Analyses based on the site frequency spectrum of single nucleotide polymorphisms and the ancestral recombination graph (ARG) indicate that mice arrived on the Faroe Islands on a timescale consistent with transport by Norwegian Vikings, with colonization of Sandoy likely preceding colonization of Nólsoy. Substantial reductions in nucleotide diversity and effective population size associated with colonization suggest that mice on the Faroe Islands evolved large body size during periods of heightened genetic drift. Genomic scans for positive selection uncover windows with unusual site frequency spectra, but this pattern is mostly generated by clusters of singletons in individual mice. Variants showing evidence of selection in both Nólsoy and Sandoy based on the ARG are enriched for genes with neurological functions. Our findings reveal a dynamic evolutionary history for the enigmatic mice from Faroe Island and emphasize the challenges that accompany population genomic inferences in island populations.

**Significance Statement:** Populations that colonize islands are expected to have unusual histories compared to their mainland counterparts. Using population genomic data, we conclude that giant mice living on the Faroe Islands originated from hybrids, invaded the islands on a timescale consistent with transport by Vikings, and persisted despite drastic reductions in population size. We also uncover a novel challenge to scanning genomes for genes involved in adaptation.
