## Supplemental Tables S1-S7 for "Population Genomics of Giant Mice from the Faroe Islands: Hybridization, Colonization, and a Novel Challenge to Identifying Genomic Targets of Selection": TableS1_SubspecificAncestry.xlsx

### Sheet: Description
Table S1. Proportions of M. m. domesticus ancestry for mice from the Faroe Islands and Norway.
Each sheet contains results for one population of mice.
Each column is a mouse.
Chr = chromosome.
Avg = average.
Sampling location is indicated for Norway.

### Sheet: Nólsoy
Chr	FNo10	FNo11	FNo12	FNo13	FNo15	FNo19	FNo6	FNo7	Avg
1	0.948	0.948	0.948	0.952	0.951	0.959	0.951	0.955	0.952
2	0.938	0.937	0.935	0.94	0.94	0.944	0.935	0.931	0.938
3	0.941	0.943	0.953	0.948	0.953	0.948	0.952	0.955	0.949
4	0.947	0.936	0.958	0.949	0.952	0.943	0.975	0.972	0.954
5	0.962	0.963	0.969	0.97	0.969	0.969	0.969	0.962	0.967
6	0.953	0.947	0.949	0.949	0.95	0.947	0.954	0.951	0.95
7	0.982	0.967	0.96	0.974	0.98	0.971	0.973	0.966	0.972
8	0.939	0.958	0.942	0.939	0.943	0.955	0.942	0.941	0.945
9	0.944	0.966	0.946	0.946	0.957	0.942	0.938	0.946	0.948
10	0.921	0.914	0.916	0.923	0.922	0.918	0.934	0.923	0.921
11	0.962	0.955	0.959	0.963	0.961	0.963	0.978	0.979	0.965
12	0.936	0.958	0.936	0.961	0.96	0.912	0.94	0.943	0.943
13	0.957	0.959	0.957	0.969	0.957	0.956	0.959	0.968	0.96
14	0.979	0.942	0.943	0.978	0.979	0.946	0.944	0.977	0.961
15	0.953	0.951	0.943	0.943	0.952	0.956	0.95	0.953	0.95
16	0.962	0.968	0.963	0.972	0.965	0.962	0.965	0.966	0.965
17	0.945	0.93	0.928	0.94	0.926	0.921	0.923	0.926	0.93
18	0.946	0.943	0.944	0.945	0.945	0.944	0.962	0.943	0.947
19	0.983	0.983	0.982	0.982	0.983	0.983	0.984	0.982	0.983
Avg	0.953	0.951	0.949	0.955	0.955	0.949	0.954	0.955	0.953

### Sheet: Sandoy
Chr	FSa1	FSa10	FSa11	FSa12	FSa16	FSa2	FSa20	FSa21	FSa4	FSa6	FSa7	FSa9	Avg
1	0.898	0.897	0.909	0.906	0.924	0.925	0.924	0.919	0.913	0.942	0.923	0.925	0.917
2	0.921	0.894	0.886	0.86	0.886	0.891	0.886	0.893	0.888	0.91	0.913	0.903	0.894
3	0.914	0.897	0.915	0.936	0.911	0.899	0.916	0.894	0.906	0.908	0.887	0.897	0.907
4	0.929	0.884	0.921	0.937	0.93	0.935	0.905	0.923	0.926	0.946	0.95	0.946	0.928
5	0.906	0.928	0.894	0.92	0.877	0.882	0.888	0.925	0.931	0.881	0.929	0.904	0.905
6	0.878	0.9	0.895	0.875	0.918	0.89	0.928	0.87	0.876	0.884	0.869	0.904	0.891
7	0.861	0.899	0.919	0.942	0.906	0.933	0.932	0.908	0.943	0.934	0.917	0.931	0.919
8	0.866	0.868	0.867	0.844	0.87	0.87	0.881	0.855	0.908	0.862	0.904	0.885	0.873
9	0.93	0.872	0.917	0.898	0.925	0.911	0.921	0.919	0.925	0.914	0.925	0.929	0.916
10	0.895	0.876	0.861	0.875	0.88	0.877	0.857	0.841	0.878	0.907	0.82	0.88	0.871
11	0.96	0.964	0.965	0.968	0.969	0.966	0.959	0.962	0.966	0.975	0.966	0.965	0.965
12	0.921	0.915	0.931	0.914	0.914	0.934	0.913	0.931	0.904	0.94	0.919	0.92	0.921
13	0.935	0.922	0.935	0.881	0.909	0.947	0.906	0.952	0.946	0.929	0.946	0.953	0.93
14	0.914	0.901	0.907	0.901	0.904	0.91	0.91	0.902	0.914	0.917	0.893	0.905	0.907
15	0.929	0.932	0.918	0.947	0.929	0.939	0.921	0.913	0.936	0.927	0.912	0.924	0.927
16	0.923	0.916	0.933	0.924	0.917	0.929	0.929	0.931	0.931	0.904	0.929	0.891	0.921
17	0.927	0.957	0.953	0.958	0.923	0.941	0.92	0.948	0.963	0.956	0.951	0.954	0.946
18	0.865	0.866	0.85	0.905	0.884	0.882	0.893	0.859	0.885	0.858	0.869	0.897	0.876
19	0.943	0.923	0.944	0.93	0.918	0.944	0.946	0.924	0.95	0.954	0.948	0.911	0.936
Avg	0.911	0.906	0.912	0.912	0.91	0.916	0.912	0.909	0.92	0.918	0.914	0.917	0.913

### Sheet: Mykines
Chr	MYK04_01
1	0.944
2	0.951
3	0.932
4	0.941
5	0.982
6	0.896
7	0.971
8	0.964
9	0.965
10	0.945
11	0.985
12	0.879
13	0.962
14	0.916
15	0.891
16	0.911
17	0.966
18	0.9
19	0.981
Avg	0.941158

### Sheet: Norway
	Telemark	Telemark	Telemark	Telemark	Telemark	Telemark	Telemark	Vestfold	Sogn	Sogn	Sogn og Fjordone	Hordaland	Hordaland
Chr	NEn1	NGu1	NSv1	NSv2	NGn1	NGn4	NHo1	NBg2	NBo1	NBo16	NFo3	NGo2	NGo4	Avg
1	0.92	0.486	0.173	0.144	0.086	0.11	0.104	0.09	0.951	0.958	0.958	0.454	0.562	0.461231
2	0.88	0.758	0.064	0.115	0.12	0.22	0.083	0.072	0.898	0.952	0.921	0.519	0.438	0.464615
3	0.884	0.886	0.111	0.099	0.188	0.135	0.05	0.108	0.91	0.881	0.914	0.55	0.579	0.484231
4	0.884	0.928	0.084	0.116	0.118	0.085	0.075	0.08	0.955	0.957	0.916	0.413	0.573	0.475692
5	0.887	0.838	0.13	0.217	0.174	0.117	0.129	0.152	0.917	0.92	0.926	0.425	0.523	0.488846
6	0.895	0.525	0.124	0.138	0.111	0.079	0.068	0.084	0.935	0.941	0.933	0.404	0.547	0.444923
7	0.895	0.904	0.224	0.281	0.217	0.071	0.085	0.151	0.882	0.802	0.88	0.564	0.664	0.509231
8	0.933	0.91	0.157	0.116	0.083	0.163	0.087	0.117	0.924	0.951	0.909	0.427	0.506	0.483308
9	0.932	0.697	0.132	0.096	0.085	0.179	0.084	0.057	0.931	0.944	0.931	0.511	0.46	0.464538
10	0.91	0.654	0.221	0.166	0.137	0.051	0.076	0.062	0.915	0.923	0.888	0.388	0.393	0.444923
11	0.919	0.725	0.083	0.049	0.118	0.062	0.044	0.078	0.917	0.911	0.9	0.241	0.404	0.419308
12	0.878	0.939	0.112	0.221	0.094	0.155	0.07	0.17	0.947	0.949	0.861	0.512	0.386	0.484154
13	0.875	0.751	0.101	0.061	0.115	0.114	0.067	0.119	0.923	0.959	0.924	0.482	0.516	0.462077
14	0.81	0.777	0.116	0.097	0.092	0.108	0.114	0.096	0.907	0.931	0.929	0.451	0.428	0.450462
15	0.918	0.586	0.098	0.291	0.275	0.157	0.144	0.126	0.938	0.923	0.898	0.335	0.34	0.463769
16	0.937	0.472	0.08	0.158	0.145	0.095	0.109	0.084	0.921	0.91	0.917	0.481	0.603	0.454769
17	0.929	0.931	0.264	0.167	0.139	0.14	0.214	0.276	0.883	0.915	0.908	0.428	0.444	0.510615
18	0.946	0.917	0.149	0.119	0.16	0.212	0.102	0.128	0.926	0.945	0.899	0.415	0.38	0.484462
19	0.895	0.578	0.139	0.161	0.206	0.084	0.097	0.126	0.896	0.897	0.891	0.544	0.711	0.478846
Avg	0.901	0.751	0.135	0.148	0.14	0.123	0.095	0.115	0.92	0.925	0.911	0.45	0.498	0.470154
