## Supplemental Tables S1-S7 for "Population Genomics of Giant Mice from the Faroe Islands: Hybridization, Colonization, and a Novel Challenge to Identifying Genomic Targets of Selection": TableS2_ParameterEstimatesBestModels.xlsx

### Sheet: Description
Table S2. Demographic parameter estimates for best-fitting models to the two-dimensional site frequency spectrum.
Parameter estimates are provided for each pair of populations on a separate sheet.
Ne = effective population size.
t = time in generations, with subscript indicating order of events looking backward in time (e.g. t1 = most recent).
m = migration rate.
F = historical inbreeding coefficient.
Models match those depicted in Figure 4 and Figure S2.
NA indicates a parameter that was included in the best-fitting model for one SFS method (GATK vs. ANGSD) but not the other.

### Sheet: Norway-Sandoy
Population Pair	SFS Method	Statistic	Ne Sandoy Present	t1	Ne Sandoy Split	t2	Ne Norway Presnt	t3	Ne Ancestor	m Sandoy	F Sandoy	F Mainland
Norway, Sandoy	GATK	Estimate	53164	1286	760	3176	18015	9567	114228	NA	6.19e-13	0.495
Norway, Sandoy	GATK	Standard deviation	32880	554	115	834	5211	2689	17540	NA	5.98e-07	0.0346
Norway, Sandoy	ANGSD	Estimate	303177	5396	7	5411	8723	6841	104605	1.49e-05	0.548	0.423
Norway, Sandoy	ANGSD	Standard deviation	9027	106	0.1	106	238	665	3308	4.3e-07	0.00566	0.0108

### Sheet: Norway-Nólsoy
Population Pair	SFS Method	Statistic	Ne Nólsoy Present	t1	Ne Nólsoy Split	t2	Ne Norway Presnt	t3	Ne Ancestor	m Nólsoy	F Nólsoy	F Mainland
Norway, Nólsoy	GATK	Estimate	305968	1621	169	2091	7863	4241	122355	9.47e-07	4.15e-12	0.498
Norway, Nólsoy	GATK	Standard deviation	100783	99	5	99	657	491	3218	4.47e-07	8.02e-07	0.0167
Norway, Nólsoy	ANGSD	Estimate	741004	3509	9	3532	5137	NA	104222	5.17e-07	2.6e-12	0.454
Norway, Nólsoy	ANGSD	Standard deviation	204003	149	2	144	118	NA	29702	4.5e-07	1.06e-06	0.0268

### Sheet: Sandoy-Nólsoy
Population Pair	SFS Method	Statistic	Ne Sandoy Present	Ne Nólsoy Present	t1	Ne Sandoy Split	Ne Nólsoy Split	t2	Ne Ancestor Change	t3	Ne Ancestor	m Sandoy	F Sandoy	F Nólsoy
Sandoy, Nólsoy	GATK	Estimate	13769	551807	1771	218	167	2172	15285	14152	120541	NA	4.41e-13	0.00269
Sandoy, Nólsoy	GATK	Standard deviation	2900	44593	113	150	68	137	3788	1128	17138	NA	0.00196	0.0782
Sandoy, Nólsoy	ANGSD	Estimate	426277	81103	3347	195	181	3774	NA	NA	90608	3.01e-05	4.01e-12	1.16e-06
Sandoy, Nólsoy	ANGSD	Standard deviation	168188	14468	253	7	4	245	NA	NA	1476	2.91e-06	0.000387	0.122
