## Supplemental Tables S1-S7 for "Population Genomics of Giant Mice from the Faroe Islands: Hybridization, Colonization, and a Novel Challenge to Identifying Genomic Targets of Selection": TableS3_SingletonPatternsSignificantTajimasD.xlsx

### Sheet: Description
Table S3. Partitioning of singletons by individual in genomic regions with significantly negative Tajima's D after accounting for demographic history and multiple testing.
Each sheet contains results for a single population.
P = probability of observed Tajima's D value estimated from coalescent simulations.
P Adjusted = probability of observed Tajima's D after accounting for multiple testing with a Bonferroni correction.
FN* and FS* are identification numbers for mice from Nólsoy and Sandoy, respectively.
Each mouse column counts the number of singletons in that individual.
N Singletons = total number of singletons across individuals.
N Non-singletons = total number of non-singletons across individuals (partitioning not shown).
Proportion Singletons = proportion of variants that are singletons across the sample.

### Sheet: Nólsoy
Chr	Window Start	Window End	Tajima's D	P	P Adjusted	FNo7	FNo10	FNo11	FNo12	FNo13	FNo15	FNo19	FNo6	N Singletons	N Non-Singletons	Proportion Singletons
chr1	116525001	116530000	-2.50205	0	0	0	0	70	0	1	0	0	0	71	0	1
chr1	116950001	116955000	-2.49112	8.07273e-07	0.036626	0	2	56	0	0	0	0	0	58	0	1
chr1	117010001	117015000	-2.47865	0	0	0	0	45	0	5	0	0	0	50	0	1
chr1	117015001	117020000	-2.50205	0	0	0	0	70	1	0	0	0	0	71	0	1
chr1	117220001	117225000	-2.4665	1.47605e-06	0.0448425	0	0	44	0	0	0	0	0	44	0	1
chr1	145380001	145385000	-2.5007	0	0	66	0	0	0	0	0	0	0	66	0	1
chr1	162880001	162885000	-2.49852	0	0	0	0	0	0	0	0	0	64	64	0	1
chr1	185025001	185030000	-2.47492	0	0	0	0	0	48	0	0	0	0	48	0	1
chr1	185055001	185060000	-2.47294	0	0	0	0	0	47	0	0	0	0	47	0	1
chr1	185170001	185175000	-2.46821	8.85632e-07	0.0269055	0	0	0	64	0	0	0	0	64	1	0.984615
chr1	185175001	185180000	-2.4477	2.76681e-07	0.00362867	3	0	1	33	0	0	0	0	37	0	1
chr1	185225001	185230000	-2.49112	1.53129e-06	0.0361169	0	0	0	58	0	0	0	0	58	0	1
chr1	191335001	191340000	-2.49351	4.03636e-07	0.018313	0	0	73	0	0	0	0	0	73	0	1
chr10	31180001	31185000	-2.51373	0	0	0	0	0	0	0	0	81	0	81	0	1
chr10	32335001	32340000	-2.4697	2.95211e-07	0.0089685	0	0	0	0	0	0	0	48	48	0	1
chr10	42405001	42410000	-2.46874	8.85632e-07	0.0269055	0	0	1	44	0	0	0	0	45	0	1
chr10	93490001	93495000	-2.49245	7.65643e-07	0.0180585	0	0	58	0	1	0	0	0	59	0	1
chr10	108480001	108485000	-2.49245	4.03636e-07	0.018313	59	0	0	0	0	0	0	0	59	0	1
chr11	9395001	9400000	-2.51834	0	0	87	0	0	0	0	0	0	1	88	0	1
chr11	9620001	9625000	-2.49128	4.03636e-07	0.018313	82	0	0	0	0	0	0	0	82	1	0.987952
chr11	44415001	44420000	-2.46874	8.85632e-07	0.0269055	0	0	0	0	0	45	0	0	45	0	1
chr11	44420001	44425000	-2.46874	8.85632e-07	0.0269055	0	0	0	0	0	45	0	0	45	0	1
chr12	39310001	39315000	-2.49374	4.03636e-07	0.018313	0	0	0	0	2	0	0	58	60	0	1
chr13	64485001	64490000	-2.49491	0	0	0	0	0	0	2	0	68	0	70	1	0.985915
chr13	64515001	64520000	-2.43746	1.66008e-06	0.021772	0	0	0	0	0	0	33	0	33	1	0.970588
chr13	90645001	90650000	-2.48532	0	0	0	0	0	0	0	0	54	0	54	0	1
chr13	111085001	111090000	-2.49374	4.03636e-07	0.018313	0	60	0	0	0	0	0	0	60	0	1
chr13	111105001	111110000	-2.50174	0	0	0	67	0	0	0	0	0	0	67	0	1
chr14	37610001	37615000	-2.52331	0	0	96	0	0	0	1	0	0	0	97	0	1
chr14	38505001	38510000	-2.49112	1.53129e-06	0.0361169	58	0	0	0	0	0	0	0	58	0	1
chr14	38510001	38515000	-2.49738	0	0	63	0	0	0	0	0	0	0	63	0	1
chr14	38690001	38695000	-2.43367	2.49013e-06	0.032658	33	0	0	0	0	0	0	0	33	0	1
chr14	38775001	38780000	-2.47492	0	0	48	0	0	0	0	0	0	0	48	0	1
chr15	56880001	56885000	-2.48965	8.07273e-07	0.036626	0	75	0	0	0	0	0	0	75	1	0.986842
chr15	58670001	58675000	-2.47294	0	0	0	47	0	0	0	0	0	0	47	0	1
chr15	82790001	82795000	-2.49738	0	0	0	0	0	63	0	0	0	0	63	0	1
chr16	82100001	82105000	-2.51443	0	0	0	81	0	0	1	0	0	0	82	0	1
chr16	82195001	82200000	-2.51931	0	0	0	118	0	0	0	0	0	0	118	1	0.991597
chr16	82210001	82215000	-2.48974	0	0	0	57	0	0	0	0	0	0	57	0	1
chr16	86030001	86035000	-2.42966	3.59685e-06	0.0471727	0	32	0	0	0	0	0	0	32	0	1
chr16	91255001	91260000	-2.50912	0	0	0	0	75	0	0	0	0	0	75	0	1
chr18	70445001	70450000	-2.4665	1.47605e-06	0.0448425	0	0	43	1	0	0	0	0	44	0	1
chr18	70670001	70675000	-2.43367	2.49013e-06	0.032658	0	0	33	0	0	0	0	0	33	0	1
chr18	71570001	71575000	-2.49374	4.03636e-07	0.018313	0	0	60	0	0	0	0	0	60	0	1
chr18	71605001	71610000	-2.50563	0	0	0	0	71	0	0	0	0	0	71	0	1
chr18	81955001	81960000	-2.49738	0	0	64	0	0	0	0	0	0	0	64	0	1
chr18	85060001	85065000	-2.47294	0	0	0	47	0	0	0	0	0	0	47	0	1
chr19	49865001	49870000	-2.5047	0	0	0	70	0	0	0	0	0	0	70	0	1
chr19	50090001	50095000	-2.47865	0	0	0	50	0	0	0	0	0	0	50	0	1
chr19	51770001	51775000	-2.51443	0	0	82	0	0	0	0	0	0	0	82	0	1
chr19	57865001	57870000	-2.49213	7.65643e-07	0.0180585	0	0	0	0	2	1	59	0	62	0	1
chr2	76415001	76420000	-2.5007	0	0	0	0	66	0	0	0	0	0	66	0	1
chr2	95430001	95435000	-2.46173	2.76681e-07	0.00362867	0	0	0	0	0	0	42	0	42	0	1
chr2	96325001	96330000	-2.48974	8.07273e-07	0.036626	0	0	0	0	0	0	57	0	57	0	1
chr2	148115001	148120000	-2.49962	0	0	0	0	0	0	0	0	0	65	65	0	1
chr2	163770001	163775000	-2.4962	0	0	0	0	0	0	0	0	62	0	62	0	1
chr2	164160001	164165000	-2.4962	0	0	0	0	0	0	0	0	62	0	62	0	1
chr2	169255001	169260000	-2.45078	2.76681e-07	0.00362867	0	38	0	0	0	0	0	0	38	0	1
chr2	169280001	169285000	-2.47088	2.95211e-07	0.0089685	0	46	0	0	0	0	0	0	46	0	1
chr3	66145001	66150000	-2.45651	2.76681e-07	0.00362867	0	0	0	40	0	0	0	0	40	0	1
chr3	134670001	134675000	-2.45078	2.76681e-07	0.00362867	0	0	38	0	0	0	0	0	38	0	1
chr3	135080001	135085000	-2.5047	0	0	0	0	70	0	0	0	0	0	70	0	1
chr4	28755001	28760000	-2.50653	0	0	0	0	0	0	0	0	0	72	72	0	1
chr5	16490001	16495000	-2.48974	0	0	57	0	0	0	0	0	0	0	57	0	1
chr5	21240001	21245000	-2.44447	5.53362e-07	0.00725734	36	0	0	0	0	0	0	0	36	0	1
chr5	23195001	23200000	-2.49499	0	0	57	4	0	0	0	0	0	0	61	0	1
chr5	47735001	47740000	-2.47682	0	0	49	0	0	0	0	0	0	0	49	0	1
chr5	48755001	48760000	-2.43367	2.49013e-06	0.032658	33	0	0	0	0	0	0	0	33	0	1
chr5	48805001	48810000	-2.49245	7.65643e-07	0.0180585	59	0	0	0	0	0	0	0	59	0	1
chr5	48840001	48845000	-2.513	0	0	80	0	0	0	0	0	0	0	80	0	1
chr5	48850001	48855000	-2.51579	0	0	84	0	0	0	0	0	0	0	84	0	1
chr5	48860001	48865000	-2.4962	0	0	62	0	0	0	0	0	0	0	62	0	1
chr5	74910001	74915000	-2.48685	0	0	0	0	0	0	0	0	0	55	55	0	1
chr6	92935001	92940000	-2.49852	0	0	0	0	64	0	0	0	0	0	64	0	1
chr6	93120001	93125000	-2.5047	0	0	0	0	70	0	0	0	0	0	70	0	1
chr6	93725001	93730000	-2.49745	0	0	0	0	66	0	3	0	0	0	69	0	1
chr7	94805001	94810000	-2.4665	8.85632e-07	0.0269055	0	0	0	0	56	0	0	0	56	3	0.949153
chr7	95690001	95695000	-2.48948	8.07273e-07	0.036626	0	0	0	0	8	0	0	62	70	0	1
chr7	96715001	96720000	-2.49245	7.65643e-07	0.0180585	0	0	0	0	2	0	0	57	59	0	1
chr7	110195001	110200000	-2.43367	2.49013e-06	0.032658	33	0	0	0	0	0	0	0	33	0	1
chr7	126020001	126025000	-2.47769	0	0	55	0	0	0	0	0	0	0	55	0	1
chr8	98330001	98335000	-2.48041	0	0	0	51	0	0	0	0	0	0	51	0	1
chr8	121550001	121555000	-2.49738	0	0	0	63	0	0	0	0	0	0	63	0	1
chr9	76620001	76625000	-2.50234	0	0	74	1	0	0	0	0	0	0	75	0	1

### Sheet: Sandoy
Chr	Window Start	Window End	Tajima's D	P Value	P Adjusted	FSa1	FSa10	FSa11	FSa12	FSa16	FSa2	FSa20	FSa21	FSa4	FSa6	FSa7	FSa9	N Singletons	N NonSingletons	Proportion Singletons
chr1	51965001	51970000	-2.68537	3.24751e-07	0.0170559	0	0	0	0	0	0	0	0	0	0	75	0	75	2	0.974026
chr1	69835001	69840000	-2.70648	0	0	0	70	0	0	0	0	0	0	0	0	0	0	70	0	1
chr1	110025001	110030000	-2.73832	0	0	0	0	113	0	0	0	0	0	0	0	0	0	113	0	1
chr1	186510001	186515000	-2.69683	0	0	0	0	0	0	0	63	0	0	0	0	0	0	63	0	1
chr11	59085001	59090000	-2.68458	6.49501e-07	0.0341118	0	60	0	0	1	0	0	0	0	0	0	0	61	1	0.983871
chr11	91620001	91625000	-2.66243	1.19708e-06	0.0418488	0	0	0	47	0	0	0	0	0	0	0	0	47	0	1
chr12	116960001	116965000	-2.70522	0	0	0	0	0	0	0	0	0	0	0	0	0	70	70	0	1
chr13	47005001	47010000	-2.71405	0	0	0	0	1	0	0	0	0	0	0	0	0	77	78	0	1
chr13	47280001	47285000	-2.69053	3.24751e-07	0.0170559	0	0	0	0	0	0	0	0	0	0	0	69	69	1	0.985714
chr13	47285001	47290000	-2.7034	0	0	0	0	0	0	0	0	0	0	0	0	0	75	75	0	1
chr13	96225001	96230000	-2.64413	0	0	0	0	0	0	0	0	0	41	0	0	0	0	41	0	1
chr14	28295001	28300000	-2.69683	6.06478e-07	0.0170875	0	0	0	0	0	0	0	0	0	0	0	63	63	0	1
chr14	87150001	87155000	-2.70522	0	0	0	0	68	0	0	0	0	0	0	0	0	0	68	0	1
chr14	116565001	116570000	-2.69716	0	0	0	0	0	0	0	67	0	0	0	0	0	0	67	0	1
chr15	7725001	7730000	-2.69369	1.51619e-06	0.0427188	0	0	0	0	0	0	0	0	0	0	60	0	60	0	1
chr15	7885001	7890000	-2.69369	1.51619e-06	0.0427188	0	0	5	0	0	0	0	0	0	0	56	0	61	0	1
chr15	30295001	30300000	-2.69529	1.21296e-06	0.034175	0	0	0	0	0	0	0	0	0	0	0	62	62	0	1
chr15	31025001	31030000	-2.69476	1.21296e-06	0.034175	0	52	19	0	0	0	0	0	0	0	0	0	71	1	0.986111
chr16	66620001	66625000	-2.68367	6.49501e-07	0.0341118	0	0	0	84	0	0	0	0	0	0	0	0	84	2	0.976744
chr16	89730001	89735000	-2.66734	1.19708e-06	0.0418488	0	0	48	0	0	0	0	0	0	0	0	0	48	0	1
chr17	55370001	55375000	-2.66506	0	0	0	0	0	0	0	48	0	0	0	0	0	0	48	0	1
chr17	55385001	55390000	-2.64493	0	0	0	0	0	0	0	42	0	0	0	0	0	0	42	0	1
chr18	14670001	14675000	-2.69833	0	0	1	63	0	0	0	0	0	0	0	0	0	0	64	0	1
chr19	45120001	45125000	-2.67239	7.18249e-07	0.0251093	0	0	51	0	0	0	0	0	0	0	0	0	51	0	1
chr19	45125001	45130000	-2.70522	0	0	0	0	69	0	0	0	0	0	0	0	0	0	69	0	1
chr19	45205001	45210000	-2.67891	4.78832e-07	0.0167395	0	0	52	0	0	0	0	0	1	0	0	0	53	0	1
chr2	31375001	31380000	-2.69996	3.03239e-07	0.00854375	0	0	0	0	0	0	0	0	0	122	0	0	122	5	0.96063
chr2	32955001	32960000	-2.69369	3.24751e-07	0.0170559	61	0	0	0	0	0	0	0	0	0	0	0	61	0	1
chr2	95430001	95435000	-2.63185	4.40033e-07	0.0066907	0	0	0	0	0	37	0	0	0	0	0	0	37	0	1
chr2	129605001	129610000	-2.70392	0	0	0	0	0	0	0	0	0	0	0	0	68	0	68	0	1
chr2	130250001	130255000	-2.69448	3.24751e-07	0.0170559	0	0	0	0	0	0	0	0	0	0	66	0	66	0	1
chr3	24465001	24470000	-2.70839	0	0	0	0	0	0	0	0	0	80	0	0	0	0	80	0	1
chr3	81290001	81295000	-2.69714	3.03239e-07	0.00854375	0	0	0	0	0	0	0	83	0	0	0	0	83	1	0.988095
chr3	151265001	151270000	-2.68486	2.39416e-07	0.00836975	0	0	0	0	0	0	0	57	0	0	0	0	57	0	1
chr3	151435001	151440000	-2.69683	6.06478e-07	0.0170875	0	0	0	0	0	0	0	63	0	0	0	0	63	0	1
chr4	51525001	51530000	-2.64331	0	0	40	0	0	0	0	0	0	0	0	0	0	0	40	0	1
chr4	107770001	107775000	-2.68349	6.49501e-07	0.0341118	0	0	0	0	0	0	0	0	0	0	0	58	58	1	0.983051
chr5	102870001	102875000	-2.61855	2.86021e-06	0.0434895	0	34	0	0	0	0	0	0	0	0	0	0	34	0	1
chr5	102960001	102965000	-2.69979	3.03239e-07	0.00854375	0	64	0	0	0	0	0	0	0	0	0	0	64	0	1
chr5	103350001	103355000	-2.69369	3.24751e-07	0.0170559	0	60	0	0	0	0	1	0	0	0	0	0	61	0	1
chr5	104215001	104220000	-2.70648	0	0	0	70	0	0	0	0	0	0	0	0	0	0	70	0	1
chr5	116810001	116815000	-2.6676	7.18249e-07	0.0251093	49	0	0	0	0	0	0	0	0	0	0	0	49	0	1
chr5	128490001	128495000	-2.68461	6.49501e-07	0.0341118	75	0	0	0	0	0	0	0	1	0	0	0	76	1	0.987013
chr6	62980001	62985000	-2.64331	0	0	0	0	0	40	0	0	0	0	0	0	0	0	40	0	1
chr6	64675001	64680000	-2.68492	6.49501e-07	0.0341118	56	0	0	0	0	0	0	0	0	0	0	0	56	0	1
chr6	70585001	70590000	-2.75477	0	0	0	0	0	0	0	0	0	0	0	171	0	0	171	0	1
chr6	70590001	70595000	-2.70714	0	0	1	0	0	0	0	0	0	0	0	83	0	0	84	0	1
chr6	70745001	70750000	-2.71745	0	0	0	0	0	0	0	0	0	0	0	80	0	0	80	0	1
chr6	138990001	138995000	-2.64678	0	0	0	0	0	0	0	0	0	0	0	0	41	0	41	0	1
chr7	91490001	91495000	-2.69833	0	0	0	0	0	0	0	0	64	0	0	0	0	0	64	0	1
chr7	94150001	94155000	-2.70976	0	0	0	0	0	0	0	0	0	0	4	0	0	73	77	0	1
chr7	114670001	114675000	-2.66734	1.19708e-06	0.0418488	0	0	0	0	0	0	47	0	0	0	0	0	47	0	1
chr7	129295001	129300000	-2.67677	4.78832e-07	0.0167395	0	0	0	52	0	0	0	0	0	0	0	0	52	0	1
chr8	16695001	16700000	-2.69664	6.06478e-07	0.0170875	0	78	0	0	0	0	0	0	0	0	0	0	78	1	0.987342
chr8	18430001	18435000	-2.63185	4.40033e-07	0.0066907	0	0	0	0	0	0	0	0	0	1	0	35	36	0	1
chr9	77970001	77975000	-2.61539	2.86021e-06	0.0434895	0	0	0	0	33	0	0	0	0	0	0	0	33	0	1
chr9	115145001	115150000	-2.6886	3.24751e-07	0.0170559	0	0	0	0	0	0	0	58	0	0	0	0	58	0	1
