## Supplemental Tables S1-S7 for "Population Genomics of Giant Mice from the Faroe Islands: Hybridization, Colonization, and a Novel Challenge to Identifying Genomic Targets of Selection": TableS6_SequencingCoverage.xlsx

### Sheet: Description
Table S6. Sequencing yield and coverage.
Each row is a mouse.
Avg = average.

### Sheet: Nólsoy
Mouse	Yield (Mb)	Depth
FNo10	61481	19.8662
FNo11	68161	22.8785
FNo12	64147	24.7097
FNo13	64474	19.3167
FNo14	70924	23.1227
FNo15	62492	21.5958
FNo16	66687	21.6583
FNo17	59326	20.095
FNo18	91472	30.3656
FNo19	82230	27.2687
FNo20	59204	20.0064
FNo6	65724	21.3716
FNo7	128051	40.6971
FNo8	70495	23.1369
FNo9	61644	20.708
Avg	71767.5	23.7865

### Sheet: Sandoy
Mouse	Yield (Mb)	Depth
FSa1	82782	23.4649
FSa10	81330	21.4689
FSa11	108243	28.0323
FSa12	72333	19.3877
FSa13	83921	27.2692
FSa14	58643	19.9579
FSa15	76483	26.3251
FSa16	82815	26.7887
FSa17	60575	19.9247
FSa18	61462	20.9436
FSa19	63740	19.9673
FSa2	83469	26.9256
FSa20	92223	24.927
FSa21	58429	19.2576
FSa4	36601	9.29102
FSa5	114821	30.6745
FSa6	88405	29.0832
FSa7	91172	24.569
FSa8	90187	29.6005
FSa9	104817	31.9674
Avg	79622.6	23.9913

### Sheet: Mykines
Mouse	Yield (Mb)	Depth
MYK02-04-M	100446	33.4804
MYK0205	79140	25.8952
MYK04-01	92578	28.7963
MYK05_01	69831	21.2912
MYK05_03	75542	21.7564
MYK10-01-M	81424	25.2982
MYK5260	138956	44.233
Avg	91131	28.6787

### Sheet: Norway
Mouse	Yield (Mb)	Depth	Location
NBg10	62885	19.0726	Vestfold
NBg2	64770	18.6432	Vestfold
NBo1	74315	21.9168	Sogn
NBo16	66138	20.2696	Sogn
NEn1	68227	16.946	Telemark
NFo3	64675	18.5408	Sogn og Fjordane
NFo6	59417	16.5106	Sogn og Fjordane
NGn1	63798	17.6785	Telemark
NGn4	68342	20.9636	Telemark
NGo2	65210	17.9147	Hordaland
NGo4	58939	15.7875	Hordaland
NGu1	68366	20.4284	Telemark
NHo1	72050	19.5412	Telemark
NSv1	55784	13.983	Telemark
NSv2	55277	14.3371	Telemark
Avg	64546.2	18.1689
