## Supplemental Tables S1-S7 for "Population Genomics of Giant Mice from the Faroe Islands: Hybridization, Colonization, and a Novel Challenge to Identifying Genomic Targets of Selection": TableS7_LikelihoodRatioTests.xlsx

### Sheet: Description
Table S7. Likelihood ratio tests comparing the fit of nested demographic models.
Each sheet shows results for a pair of populations and either GATK-derived or ANGSD-derived site frequency spectra.
LL_Complex = log-likelihood of more complex model.
LL_Simple = log-likelihood of simpler model.
Adj = adjustment based on Godambe Information Matrix.
D_Adj = 2 x Adj x (LL_Complex – LL_Simple).
P = p-value from likelihood ratio test.

### Sheet: Norway-Sandoy GATK
Additional Parameters, Complex Model	Additional Parameters, Simpler Model	Difference in Parameters	LL_Complex	LL_Simple	Adj	D_Adj	P
two migration rates	one migration rate	migration rate from island	-2641.4	-3080.2	0.0841751	73.872	0
one migration rate	none	migration rate to island	-3080.2	-3767.75	0.117319	161.326	0
two migration rates, inbreeding	one migration rate, inbreeding	migration rate from island	-2154.87	-2530.42	0.0738613	55.4772	4.72955e-14
one migration rate, inbreeding	inbreeding	migration rate to island	-2530.42	-2690.28	0.1063	33.9861	2.77534e-09
two migration rates*	none*	migration from island, migration to island	-2951.6	-5326.25	0.186311	884.847	0
time of ancestral Ne change, two migration rates	two migration rates	time of ancestral Ne change	-2309.6	-2641.4	0.0841099	55.8153	3.9746e-14
time of ancestral Ne change, one migration rate, inbreeding	one migration rate, inbreeding	time of ancestral Ne change	-1802.48	-2154.87	0.0534682	37.6833	4.16063e-10
time of ancestral Ne change, one migration rate	one migration rate	time of ancestral Ne change	-2309.48	-3080.2	0.0808009	124.55	0
time of ancestral Ne change, one migration rate, inbreeding	one migration rate, inbreeding	time of ancestral Ne change	-1856.71	-3080.2	0.0581316	142.247	0
time of ancestral Ne change	none	time of ancestral Ne change	-2985.82	-3767.75	0.0773373	120.945	0
time of ancestral Ne change, inbreeding	inbreeding	time of ancestral Ne change	-1603.52	-2690.28	0.0497034	108.031	0
two migration rates, time of ancestral Ne change	one migration rate, time of ancestral Ne change	migration rate from island	-2309.6	-2309.48	0.0834311	-0.0200235	1
two migration rates, time of ancestral Ne change, inbreeding	one migration rate, time of ancestral Ne change, inbreeding	migration rate from island	-1802.48	-1856.71	0.0773723	8.3918	0.00188459
one migration rate, time of ancestral Ne change	time of ancestral Ne change	migration rate to island	-2309.48	-2985.82	0.0473582	64.0606	6.66134e-16
one migration rate, time of ancestral Ne change, inbreeding	time of ancestral Ne change, inbreeding	migration rate to island	-1856.71	-1603.52	0.0775198	-39.2545	1
The base model for each comparison included the following parameters:
Ne island present
Time of island split from mainland
Ne island at split time
Ne ancestor
* The base model for this comparison only included the time of island split from mainland

### Sheet: Norway-Sandoy ANGSD
Additional Parameters, Complex Model	Additional Parameters, Simpler Model	Difference in Parameters	LL_Complex	LL_Simple	Adj	D_Adj	P
two migration rates	one migration rate	migration rate from island	-4606.59	-4626.45	0.115533	4.58896	0.0160893
one migration rate	none	migration rate to island	-4626.45	-11412.5	0.784768	10651	0
two migration rates, inbreeding	one migration rate, inbreeding	migration rate from island	-3488.33	-3488.76	0.520633	0.447745	0.251704
one migration rate, inbreeding	inbreeding	migration rate to island	-3488.76	-5502.58	0.764031	3077.24	0
two migration rates*	none*	migration from island, migration to island	-7592.9	-14649.3	1.6497	23281.8	0
time of ancestral Ne change, two migration rates	two migration rates	time of ancestral Ne change	-4486.51	-4606.59	0.811805	194.963	0
time of ancestral Ne change, one migration rate, inbreeding	one migration rate, inbreeding	time of ancestral Ne change	-3461.14	-3488.33	0.324733	17.659	1.32132e-05
time of ancestral Ne change, one migration rate	one migration rate	time of ancestral Ne change	-4486.57	-4626.45	0.810564	226.763	0
time of ancestral Ne change, one migration rate, inbreeding	one migration rate, inbreeding	time of ancestral Ne change	-3450.43	-3488.76	0.39447	30.24	1.90872e-08
time of ancestral Ne change	none	time of ancestral Ne change	-10350.2	-11412.5	0.837617	1779.72	0
time of ancestral Ne change, inbreeding	inbreeding	time of ancestral Ne change	-5713.57	-5502.58	0.00337425	-1.42386	1
two migration rates, time of ancestral Ne change	one migration rate, time of ancestral Ne change	migration rate from island	-4486.51	-4486.57	0.150373	0.0180448	0.44657
two migration rates, time of ancestral Ne change, inbreeding	one migration rate, time of ancestral Ne change, inbreeding	migration rate from island	-3461.14	-3450.43	0.0972647	-2.08341	1
one migration rate, time of ancestral Ne change	time of ancestral Ne change	migration rate to island	-4486.57	-10350.2	0.802641	9412.71	0
one migration rate, time of ancestral Ne change, inbreeding	time of ancestral Ne change, inbreeding	migration rate to island	-3450.43	-5713.57	0.78852	3569.06	0
The base model for each comparison included the following parameters:
Ne island present
Time of island split from mainland
Ne island at split time
Ne ancestor
* The base model for this comparison only included the time of island split from mainland

### Sheet: Norway-Nólsoy GATK
Additional Parameters, Complex Model	Additional Parameters, Simpler Model	Difference in Parameters	LL_Complex	LL_Simple	Adj	D_Adj	P
two migration rates	one migration rate	migration rate from island	-2776.53	-3119.4	5.23388	3589.08	0
one migration rate	none	migration rate to island	-3119.4	-3200.57	0.0988907	16.0539	3.07821e-05
two migration rates, inbreeding	one migration rate, inbreeding	migration rate from island	-2406.87	-2546.52	0.0435648	12.1676	0.000243128
one migration rate, inbreeding	inbreeding	migration rate to island	-2546.52	-2615.78	0.0330293	4.57521	0.0162189
two migration rates*	none*	migration from island, migration to island	-3532.85	-4281.16	0.0831943	124.51	0
time of ancestral Ne change, two migration rates	two migration rates	time of ancestral Ne change	-2640.62	-2776.53	0.0773771	21.0326	2.25764e-06
time of ancestral Ne change, one migration rate, inbreeding	one migration rate, inbreeding	time of ancestral Ne change	-2129.6	-2406.87	0.0931338	51.6464	3.3229e-13
time of ancestral Ne change, one migration rate	one migration rate	time of ancestral Ne change	-2640.78	-3119.4	0.0846985	81.0768	0
time of ancestral Ne change, one migration rate, inbreeding	one migration rate, inbreeding	time of ancestral Ne change	-2137.1	-2546.52	0.0509943	41.7562	5.16975e-11
time of ancestral Ne change	none	time of ancestral Ne change	-2684.13	-3200.57	0.0707552	73.0817	0
time of ancestral Ne change, inbreeding	inbreeding	time of ancestral Ne change	-2206.28	-2615.78	0.0686238	56.2029	3.26406e-14
two migration rates, time of ancestral Ne change	one migration rate, time of ancestral Ne change	migration rate from island	-2640.62	-2640.78	0.041103	0.013153	0.454347
two migration rates, time of ancestral Ne change, inbreeding	one migration rate, time of ancestral Ne change, inbreeding	migration rate from island	-2129.6	-2137.1	0.0450313	0.675469	0.205576
one migration rate, time of ancestral Ne change	time of ancestral Ne change	migration rate to island	-2640.78	-2684.13	0.0385324	3.34076	0.0337917
one migration rate, time of ancestral Ne change, inbreeding	time of ancestral Ne change, inbreeding	migration rate to island	-2137.1	-2206.28	0.0681073	9.42333	0.00107121
The base model for each comparison included the following parameters:
Ne island present
Time of island split from mainland
Ne island at split time
Ne ancestor
* The base model for this comparison only included the time of island split from mainland

### Sheet: Norway-Nólsoy ANGSD
Additional Parameters, Complex Model	Additional Parameters, Simpler Model	Difference in Parameters	LL_Complex	LL_Simple	Adj	D_Adj	P
two migration rates	one migration rate	migration rate from island	-2141.56	-2160.38	0.375153	14.1208	8.57199e-05
one migration rate	none	migration rate to island	-2160.38	-2222.25	0.717845	88.8261	0
two migration rates, inbreeding	one migration rate, inbreeding	migration rate from island	-2107.11	-2003.83	0.0220065	-4.54566	1
one migration rate, inbreeding	inbreeding	migration rate to island	-2003.83	-2109.23	0.0312124	6.57958	0.00515776
two migration rates*	none*	migration from island, migration to island	-3547.31	-4111.03	0.752578	848.486	0
time of ancestral Ne change, two migration rates	two migration rates	time of ancestral Ne change	-2088.84	2141.56	1.01058	106.555	0
time of ancestral Ne change, one migration rate, inbreeding	one migration rate, inbreeding	time of ancestral Ne change	-2042.15	-2107.11	0.573485	74.5072	0
time of ancestral Ne change, one migration rate	one migration rate	time of ancestral Ne change	-2088.6	-2160.38	1.00033	143.607	0
time of ancestral Ne change, one migration rate, inbreeding	one migration rate, inbreeding	time of ancestral Ne change	-2027.92	-2003.83	0.850185	-40.9619	1
time of ancestral Ne change	none	time of ancestral Ne change	-2136.72	-2222.25	0.935169	159.97	0
time of ancestral Ne change, inbreeding	inbreeding	time of ancestral Ne change	-2048.28	-2109.23	0.706381	86.1079	0
two migration rates, time of ancestral Ne change	one migration rate, time of ancestral Ne change	migration rate from island	-2088.84	-2088.6	0.563593	-0.270525	1
two migration rates, time of ancestral Ne change, inbreeding	one migration rate, time of ancestral Ne change, inbreeding	migration rate from island	-2042.15	-2027.92	0.558972	-15.9083	1
one migration rate, time of ancestral Ne change	time of ancestral Ne change	migration rate to island	-2088.6	-2136.72	0.727991	70.0618	0
one migration rate, time of ancestral Ne change, inbreeding	time of ancestral Ne change, inbreeding	migration rate to island	-2027.92	-2048.28	0.0315397	1.2843	0.128551
The base model for each comparison included the following parameters:
Ne island present
Time of island split from mainland
Ne island at split time
Ne ancestor
* The base model for this comparison only included the time of island split from mainland

### Sheet: Sandoy-Nólsoy GATK
Additional Parameters, Complex Model	Additional Parameters, Simpler Model	Difference in Parameters	LL_Complex	LL_Simple	Adj	D_Adj	P
two migration rates	one migration rate	migration rate from Sandoy	-4847.34	-4846.85	0.026637	-0.0261043	1
one migration rate	none	migration rate from Nólsoy	-4846.85	-5275.68	0.0877728	75.2792	0
two migration rates, inbreeding	one migration rate, inbreeding	migration rate from Sandoy	-4138.94	-4865.19	0.0279619	40.6146	9.27071e-11
one migration rate, inbreeding	inbreeding	migration rate from Nólsoy	-4865.19	-4956.14	0.0726184	13.2093	0.000139282
two migration rates*	none*	migration rate from Sandoy, migration rate from Nólsoy	-5459.06	-6511.42	0.0850959	179.103	0
time of ancestral Ne change, two migration rates	two migration rates	time of ancestral Ne change	-4627.77	-4847.34	0.132342	58.1166	7.23865e-14
time of ancestral Ne change, two migration rates, inbreeding	two migration rates, inbreeding	time of ancestral Ne change	-4606.89	-4138.94	0.11597	-108.536	1
time of ancestral Ne change, one migration rate	one migration rate	time of ancestral Ne change	-4638.74	-4846.85	0.192657	80.1875	0
time of ancestral Ne change, one migration rate, inbreeding	one migration rate, inbreeding	time of ancestral Ne change	-4643.82	-4865.19	-1.63928e-05	-0.00725776	1
time of ancestral Ne change	none	time of ancestral Ne change	-4921.13	-5275.68	0.15212	107.869	0
time of ancestral Ne change, inbreeding	inbreeding	time of ancestral Ne change	-4036.31	-4956.14	0.027594	50.7636	2.89102e-12
two migration rates	one migration rate	migration rate from Nólsoy	-4847.34	-5260.51	0.0975807	80.6348	0
one migration rate	none	migration rate from Sandoy	-5260.51	-5275.68	0.0906963	2.75172	0.0485748
two migration rates, inbreeding	one migration rate, inbreeding	migration rate from Nólsoy	-4138.94	-4073.35	0.000803585	-0.105414	1
one migration rate, inbreeding	inbreeding	migration rate from Sandoy	-4073.35	-4956.14	0.0394714	69.6899	0
time of ancestral Ne change, one migration rate	one migration rate	time of ancestral Ne change	-4968.02	-5260.51	0.0434966	25.4446	9.73581e-07
time of ancestral Ne change, one migration rate, inbreeding	one migration rate, inbreeding	time of ancestral Ne change	-4994.74	-4073.35	0.140358	-258.649	1
two migration rates, time of ancestral Ne change	one migration rate, time of ancestral Ne change	migration rate from Sandoy	-4627.77	-4638.74	0.0563856	1.2371	0.133015
two migration rates, time of ancestral Ne change, inbreeding	one migration rate, time of ancestral Ne change, inbreeding	migration rate from Sandoy	-4606.89	-4643.82	0.0550715	4.06758	0.0218569
one migration rate, time of ancestral Ne change	time of ancestral Ne change	migration rate from Nólsoy	-4638.74	-4921.13	-0.383221	-216.435	1
one migration rate, time of ancestral Ne change, inbreeding	time of ancestral Ne change, inbreeding	migration rate from Nólsoy	-4643.82	-4036.31	0.0730669	-88.7777	1
The base model for each comparison included the following parameters:
Ne Sandoy present
Ne Nólsoy present
Time of split
Ne Sandoy at split
Ne Nólsoy at split
Ne ancestor
* The base model for this comparison only included the time of population split

### Sheet: Sandoy-Nólsoy ANGSD
Additional Parameters, Complex Model	Additional Parameters, Simpler Model	Difference in Parameters	LL_Complex	LL_Simple	Adj	D_Adj	P
two migration rates	one migration rate	migration rate from Sandoy	-8483.5	-8516.99	0.668672	44.7877	1.09801e-11
one migration rate	none	migration rate from Nólsoy	-8516.99	-26952.8	1.71852	63364.5	0
two migration rates, inbreeding	one migration rate, inbreeding	migration rate from Sandoy	-8412.78	-8381.09	0.441308	-27.9701	1
one migration rate, inbreeding	inbreeding	migration rate from Nólsoy	-8381.09	-16647.1	0.0728637	1204.59	0
two migration rates*	none*	migration rate from Sandoy, migration rate from Nólsoy	-16626.3	-30567.5	1.3458	37524.3	0
time of ancestral Ne change, two migration rates	two migration rates	time of ancestral Ne change	-8485.21	-8483.5	210.413	-719.613	1
time of ancestral Ne change, two migration rates, inbreeding	two migration rates, inbreeding	time of ancestral Ne change	-8527.35	-8412.78	-0.0091077	2.08694	0.162339
time of ancestral Ne change, one migration rate	one migration rate	time of ancestral Ne change	-8503.44	-8516.99	1.15525	31.3074	5.07888e-08
time of ancestral Ne change, one migration rate, inbreeding	one migration rate, inbreeding	time of ancestral Ne change	-8539.72	-8381.09	2.02932	-643.823	1
time of ancestral Ne change	none	time of ancestral Ne change	-23973.8	-26952.8	-1.58425e-05	-0.0943904	1
time of ancestral Ne change, inbreeding	inbreeding	time of ancestral Ne change	-15736	-16647.1	0.000254196	0.463221	0.446375
two migration rates	one migration rate	migration rate from Nólsoy	-8483.5	-26956	2.12678	78574.1	0
one migration rate	none	migration rate from Sandoy	-26956	-26952.8	0.388997	-2.49736	1
two migration rates, inbreeding	one migration rate, inbreeding	migration rate from Nólsoy	-8412.78	-15441.9	1.50562	21166.3	0
one migration rate, inbreeding	inbreeding	migration rate from Sandoy	-15441.9	-16647.1	0.000234096	0.564289	0.226269
time of ancestral Ne change, one migration rate	one migration rate	time of ancestral Ne change	-23998	-26956	-1.34314e-05	-0.0794612	1
time of ancestral Ne change, one migration rate, inbreeding	one migration rate, inbreeding	time of ancestral Ne change	-19748.7	-15441.9	0.00694026	-59.7807	1
two migration rates, time of ancestral Ne change	one migration rate, time of ancestral Ne change	migration rate from Sandoy	-8485.21	-8503.44	0.575165	20.9705	2.33201e-06
two migration rates, time of ancestral Ne change, inbreeding	one migration rate, time of ancestral Ne change, inbreeding	migration rate from Sandoy	-8527.35	-8539.72	0.203336	5.03053	0.0124521
one migration rate, time of ancestral Ne change	time of ancestral Ne change	migration rate from Nólsoy	-8503.44	-23973.8	1.3184	40792.3	0
one migration rate, time of ancestral Ne change, inbreeding	time of ancestral Ne change, inbreeding	migration rate from Nólsoy	-8539.72	-15736	-1.60326	-23074.9	1
The base model for each comparison included the following parameters:
Ne Sandoy present
Ne Nólsoy present
Time of split
Ne Sandoy at split
Ne Nólsoy at split
Ne ancestor
* The base model for this comparison only included the time of population split
